# Genome wide sequencing provides evidence of adaptation to heterogeneous environments for the ancient relictual *Circaeaster agrestis* (Circaeasteraceae, Ranunculales)

**DOI:** 10.1101/2020.01.14.902643

**Authors:** Xu Zhang, Yanxia Sun, Jacob B. Landis, Jianwen Zhang, Linsen Yang, Nan Lin, Huajie Zhang, Rui Guo, Lijuan Li, Yonghong Zhang, Tao Deng, Hang Sun, Hengchang Wang

## Abstract

- Investigating the interaction between environmental heterogeneity and local adaptation is critical to understand the evolutionary history of a species, providing the premise for studying the response of organisms to rapid climate change. However, for most species how exactly the spatial heterogeneity promotes population divergence and how genomic variations contribute to adaptive evolution remain poorly understood.
- We examine the contributions of geographical and environmental variables to population divergence of the relictual, alpine herb *Circaeaster agrestis*, as well as genetic basis of local adaptation using RAD-seq and plastome data.
- We detected significant genetic structure with an extraordinary disequilibrium of genetic diversity among regions, and signals of isolation-by-distance along with isolation-by-resistance. The populations were estimated to begin diverging in the late Miocene, along with a possible ancestral distribution of the Hengduan Mountains and adjacent regions. Both environmental gradient and redundancy analyses revealed significant association between genetic variation and temperature variables. Genome-environment association analyses identified 16 putatively adaptive loci related to biotic and abiotic stress resistance.
- Our genome wide data provide new insights into the important role of environmental heterogeneity in shaping genetic structure, and access the footprints of local adaptation in an ancient relictual species, informing conservation efforts.
