## Supplementary material for "Genome wide sequencing provides evidence of adaptation to heterogeneous environments for the ancient relictual *Circaeaster agrestis* (Circaeasteraceae, Ranunculales)": Table S1

### Sheet: Sheet1
Supplemental Information for: Genome wide sequencing provides evidence of adaptation to heterogeneous environments for the ancient relictual Circaeaster agrestis (Circaeasteraceae, Ranunculales)
Authors: Xu Zhang, Yanxia Sun, Jacob B. Landis, Jianwen Zhang, Linsen Yang, Nan Lin, Huajie Zhang, Rui Guo, Lijuan Li, Yonghong Zhang, Tao Deng, Hang Sun, Hengchang Wang
Table S1: Summary of population information of Circaeaster agrestis, including the number of individuals genotyped at each localities (n), geographic information,voucher specimens information, and 20 bioclimate values (bio01-bio19 and AET) of each location. AET, the actual evapotranspiration.The units of environmental variables are provided in the parentheses. SD, standard deviation.
Group ID	Pop ID	n	Longtitude	Latitude	Locatation	Voucher specimens information	bio01 (°C)	bio02 (°C)	bio03 (%)	bio04 (SD×100)	bio05 (°C)	bio06 (°C)	bio07 (°C)	bio08 (°C)	bio09 (°C)	bio10 (°C)	bio11 (°C)	bio12 (mm)	bio13 (mm)	bio14 (mm)	bio15 (%)	bio16 (mm)	bio17 (mm)	bio18 (mm)	bio19 (mm)	AET (mm)
E1	SNJ	13	110.221	31.4563	Shennongjia, Hubei, China	BGL-1809SNJ	5.7219	8.96787	30.7275	731.027	19.8794	-9.30456	29.184	14.4934	-3.66118	14.4934	-3.66118	1312.96	213.493	21.808	62.4006	564.049	75.3321	564.049	75.3321	656
E1	TBS	17	107.721	34.0357	Taibai Mountain, Shanxi, China	BGL-1809TBS	5.38696	9.46671	29.8023	812.105	20.3498	-11.4143	31.7641	14.1901	-5.15331	15.0543	-5.15331	756.68	134.842	5	75.413	381.1	20.7932	339.401	20.7932	630
E1	HZ2	9	102.523	36.8167	Huzhu county, Qinghai, China	BGL-1809HZ2	1.3173	12.6937	35.1346	838.652	18.2102	-17.9174	36.1276	11.0215	-9.65682	11.027	-9.65682	408.38	89.3499	0.0539923	97.858	240.8	3.10198	240.794	3.10198	368
E1	HZ3	10	102.393	37.2764	Huzhu county, Qinghai, China	BGL-1809HZ3	-4.08924	12.6608	34.7632	886.826	13.7777	-22.6429	36.4206	6.36566	-15.1419	6.36566	-15.1521	486.601	105.536	1.26667	96.5034	290.138	7.40624	290.138	7.40624	431
E1	KMG	8	103.777	34.9703	Mogou, Gansu, China	BGL-1809KMG	4.77092	11.2507	32.6614	833.16	21.085	-13.373	34.458	13.7539	-6.18986	14.4863	-6.18986	543.243	103.336	1	86.845	291.97	6.35821	277.859	6.35821	468
E1	TSM	9	105.812	34.1583	Tmiaochuan, Tianshui City, Gansu, China	BGL-1809TSM	7.02564	9.98127	30.0882	840.734	22.4397	-10.7316	33.1713	15.9948	-3.92424	16.9652	-3.92424	677.601	123.373	4.98666	78.5659	347.751	17.6733	320.455	17.6733	569
E1	WLG	4	104.106	32.9687	Wanglang National Nature Reserve, Sichuan, China	BGL-1809WLG	3.64534	10.2818	32.7226	762.879	17.8417	-13.5631	31.4048	11.8821	-6.35455	12.6214	-6.35455	738.204	120.686	4.23763	76.0146	340.601	19.6731	335.508	19.6731	615
E1	XLS	5	106.017	34.3333	Xiaolong Mountain, Gansu, China	BGL-1809XLS	7.20273	9.6461	29.4187	842.664	22.632	-10.1563	32.7883	16.2257	-3.70036	17.2523	-3.70036	655.847	117.907	4.45334	78.4958	338.767	16.4067	307.267	16.4067	583
E2	BLS	9	102.984	30.8951	Balang Mountain, Sichuan, China	BGL-1809BLS	4.97332	10.9657	37.9752	654.327	19.8125	-9.06621	28.8787	11.2209	-3.132	13.0771	-3.132	765.739	149.361	4.85801	82.4483	375.84	18.6989	372.722	18.6989	747
E2	SGN	10	102.875	31.0316	Siguniang Mountain, Sichan, China	BGL-1809SGN	-0.575683	11.5303	38.2862	697.876	15.1674	-14.9695	30.1369	8.10833	-8.81335	8.10858	-8.81335	773.817	149.916	3.38534	84.5275	386.052	16.0284	382.988	16.0284	728
W2	DDL	9	98.057	29.7274	Dongdala Moutain, Tibet, China	DDL2018	-4.96543	11.408	36.774	734.954	10.8843	-20.1379	31.0221	3.847	-13.4236	3.847	-13.5513	610.703	132.212	5.16985	85.5647	336.631	20.5152	336.631	20.5152	486
W1	MXG	4	99.9305	29.1423	Maxiong Valley, Sichuan, China	MXG2018	4.04189	11.141	39.7509	625.648	17.9874	-10.0426	28.03	11.2378	-3.83751	11.2378	-3.83751	619.087	141.153	3	91.9629	358.015	15.1668	358.015	15.1668	510
W1	YL	1	100.179	27.0305	Yulong Mountain, Yunnan, China	CP48	5.36995	9.90679	38.4907	530.914	18.2149	-7.52235	25.7373	11.5654	-0.594036	11.5654	-1.35831	802.634	145.851	10	67.6969	382.89	45.2567	382.89	50.4393	648
W1	ZG	2	97.4192	30.1726	Zogang county, Tibet, China	ZJW5141	1.3269	14.4591	43.8928	689.312	17.532	-15.3973	32.9293	9.38872	-7.21908	9.38872	-7.21908	586.114	127	4	89.0671	331.956	17	331.956	17	460
W3	SJL	10	94.734	29.7227	Sejila Mountain, Tibet, China	ZJW5151	3.13152	11.3233	40.2054	629.23	17.3262	-10.8383	28.1645	10.4067	-4.87497	10.4067	-4.90165	654.97	132.884	3.11598	89.4073	360.402	13.3837	360.402	13.3837	529
W4	YH	8	90.617	29.1984	Yanghu, Tibet, China	18CS17417	1.41248	13.7835	40.3163	713.049	18.3473	-15.8224	34.1696	9.97409	-7.39826	9.97409	-7.39826	314.082	89.4386	1	123.015	228.189	3.22721	228.189	3.22721	232
W4	GS	1	103.065	34.2719	Têwo County, Gansu, China	ZSQ-406	-1.90922	11.4037	36.411	731.608	13.3905	-17.9269	31.3174	6.5203	-11.1032	6.82408	-11.1032	698.108	130.841	3.03386	85.4488	365.536	15.9352	362.509	15.9352	563
W4	ZF	10	86.9488	28.3621	Tingri County, Tibet, China	ZJW6285	1.09251	13.0613	43.8235	604.808	16.6454	-13.1611	29.8065	8.26636	-5.38033	8.62423	-6.07399	469.082	64.8292	11.6932	42.2884	183.755	58.0116	166.113	88.3814	347
